# Regulation of pSYSA defense plasmid copy number in *Synechocystis* through RNase E and a highly transcribed asRNA

**DOI:** 10.1101/2022.11.30.518505

**Authors:** Alena Kaltenbrunner, Viktoria Reimann, Ute A. Hoffmann, Tomohiro Aoyagi, Minori Sakata, Kaori Nimura-Matsune, Satoru Watanabe, Claudia Steglich, Annegret Wilde, Wolfgang R. Hess

## Abstract

Synthetic biology approaches toward the development of cyanobacterial producer strains require the availability of appropriate sets of plasmid vectors. A factor for the industrial usefulness of such strains is their robustness against pathogens, such as bacteriophages infecting cyanobacteria. Therefore, it is of great interest to understand the native plasmid replication systems and the CRISPR-Cas based defense mechanisms already present in cyanobacteria. In the model cyanobacterium *Synechocystis* sp. PCC 6803, four large and three smaller plasmids exist. The ∼100 kb plasmid pSYSA is specialized in defense functions by encoding all three CRISPR-Cas systems and several toxin-antitoxin systems. The expression of genes located on pSYSA depends on the plasmid copy number in the cell. The pSYSA copy number is positively correlated with the expression level of the endoribonuclease E. As molecular basis for this correlation we identified the RNase E-mediated cleavage within the pSYSA-encoded *ssr7036* transcript. Together with a cis-located abundant antisense RNA (asRNA1), this mechanism resembles the control of ColE1-type plasmid replication by two overlapping RNAs, RNA I and II. In the ColE1 mechanism, two non-coding RNAs interact, supported by the small protein Rop, which is encoded separately. In contrast, in pSYSA the similar-sized protein Ssr7036 is encoded within one of the interacting RNAs and it is this mRNA that likely primes pSYSA replication. Essential for plasmid replication is furthermore the downstream encoded protein Slr7037 featuring primase and helicase domains. Deletion of *slr7037* led to the integration of pSYSA into the chromosome or the other large plasmid pSYSX. Moreover, the presence of *slr7037* was required for successful replication of a pSYSA-derived vector in another model cyanobacterium, *Synechococcus elongatus* PCC 7942. Therefore, we annotated the protein encoded by *slr7037* as Cyanobacterial Rep protein A1 (CyRepA1). Our findings open new perspectives on the development of shuttle vectors for genetic engineering of cyanobacteria and of modulating the activity of the entire CRISPR-Cas apparatus in *Synechocystis* sp. PCC 6803.
