## Supplemental Tables S1 and S2 for "Regulation of pSYSA defense plasmid copy number in *Synechocystis* through RNase E and a highly transcribed asRNA"

### Sheet: Table S1
Supplemental Table S1
Read depth of mate pair sequence reads
			WT		Δslr7037-1		Δslr7037-2		Δslr7037-3
Reference	Accession no.	Length	Mapped reads	Read depth	mapped reads	read depth	mapped reads	read depth	mapped reads	read depth
chromosome	NC_020286.1	3569561	3208642	48.0636	3343075	49.4873	2423005	37.5917	3195639	49.731
pSYSM_M	NC_020296.1	118712	103966	46.8281	127853	56.9088	76018	35.4629	100463	47.0106
pSYSX_M	NC_020297.1	106004	107695	54.323	102592	51.1392	60440	31.5759	101214	53.0399
pSYSA_M	NC_020287.1	100749	107149	56.8666	98662	51.7454	70661	38.8411	181511	100.08
pSYSG_M	NC_020288.1	44343	78986	95.2435	76683	91.377	43410	54.2148	26392	33.0622
pCC5.2_M	NC_020290.1	5214	92785	951.518	38695	392.145	445665	4733.59	136389	1453.09
pCA2.4_M	NC_020289.1	2378	97923	2201.83	51959	1154.55	443305	10323.9	70118	1637.95
pCB2.4_M	NC_020298.1	2345	70850	1615.5	31690	714.072	347287	8201.6	58149	1377.47
			3867996		3871209		3909791		3869875
Non-specific match handling = Ignore
Length fraction = 0.8
Similarity fraction = 0.9
Accession no. of reference genome:
Ratio to chromosomal read depth
	WT ratio/chromosome read depth	Δslr7037-1 ratio/chromosome read depth	Δslr7037-2 ratio/chromosome read depth	Δslr7037-3 ratio/chromosome read depth
chromosome	1	1	1	1
pSYSM_M	0.974295	1.14997	0.716606	0.945298
pSYSX_M	1.13023	1.03338	0.839968	1.06654
pSYSA_M	1.18315	1.04563	1.03324	2.01242
pSYSG_M	1.98161	1.84647	1.4422	0.66482
pCC5.2_M	19.797	7.92415	125.921	29.219
pCA2.4_M	45.8106	23.3302	274.632	32.9363
pCB2.4_M	33.6117	14.4294	218.176	27.6985

### Sheet: Table S2
VIII.17 vs VIII.58				VIII.18 vs VIII.17				VIII.18 vs VIII.58
t-Test: Two-Sample Assuming Equal Variances				t-Test: Two-Sample Assuming Equal Variances				t-Test: Two-Sample Assuming Equal Variances
	Variable 1	Variable 2			Variable 1	Variable 2			Variable 1	Variable 2
Mean	0.558797	0.738766		Mean	0.102987	0.558797		Mean	0.102987	0.738766
Variance	0.0044686	0.0143599		Variance	0.00143083	0.0044686		Variance	0.00143083	0.0143599
Observations	3	3		Observations	3	3		Observations	3	3
Pooled Variance	0.00941424			Pooled Variance	0.00294971			Pooled Variance	0.00789535
Hypothesized Mean Difference	0			Hypothesized Mean Difference	0			Hypothesized Mean Difference	0
df	4			df	4			df	4
t Stat	-2.2717			t Stat	-10.2787			t Stat	-8.76327
P(T<=t) one-tail	0.0427832			P(T<=t) one-tail	0.000252606			P(T<=t) one-tail	0.000467374
t Critical one-tail	2.13185			t Critical one-tail	2.13185			t Critical one-tail	2.13185
P(T<=t) two-tail	0.0855665			P(T<=t) two-tail	0.000505213			P(T<=t) two-tail	0.000934749
t Critical two-tail	2.77645			t Critical two-tail	2.77645			t Critical two-tail	2.77645
n.s.				***				***
